# The infection cushion: a fungal “weapon” of plant-biomass destruction

**DOI:** 10.1101/2020.06.26.173369

**Authors:** Mathias Choquer, Christine Rascle, Isabelle R Gonçalves, Amélie de Vallée, Cécile Ribot, Elise Loisel, Pavlé Smilevski, Jordan Ferria, Mahamadi Savadogo, Eytham Souibgui, Marie-Josèphe Gagey, Jean-William Dupuy, Jeffrey A Rollins, Riccardo Marcato, Camille Noûs, Christophe Bruel, Nathalie Poussereau

## Abstract

- Grey mold disease affects fruits, vegetables and ornamental plants around the world, causing considerable losses every year. Its causing agent, the necrotrophic fungus *Botrytis cinerea*, produces infection cushions (IC) that are compound appressorial structures dedicated to the penetration of the plant tissues.
- A microarray analysis was performed to identify genes up-regulated in mature IC. The expression data were supported by RT-qPCR analysis performed *in vitro* and *in planta*, proteomic analysis of the IC secretome and mutagenesis of two candidate genes.
- 1,231 up-regulated genes and 79 up-accumulated proteins were identified. They highlight a secretion of ROS, secondary metabolites including phytotoxins, and proteins involved in virulence: proteases, plant cell wall degrading enzymes and necrosis inducers. The role in pathogenesis was confirmed for two up-regulated fasciclin genes. DHN-melanin pathway and chitin deacetylases genes are up-regulated and the conversion of chitin into chitosan was confirmed by differential staining of the IC cell wall. In addition, up-regulation of sugar transport and sugar catabolism encoding genes was found.
- These results support a role for the *B. cinerea* IC in plant penetration and suggest other unexpected roles for this fungal organ, in camouflage, necrotrophy or nutrition of the pathogen.
