## Supplemental Table 2 for "The infection cushion: a fungal “weapon” of plant-biomass destruction": Table S2.xlsx

### Sheet: Table_S2
Table_S2: In vitro RT-qPCR validation of microarray expression profiles from the infection cushion of Botrytis cinerea
Gene ID (ebi)	Chip reference	Name	Description	Microarray			qPCR			Validation
				FC	FDR	DE	FC	p-value	DE
Bcin07g02370	BofuT4_P118170	no	Glutamine amidotransferase	128	5.3E-3	Up	166	8.2E-3	Up	Yes
Bcin02g07770	BofuT4_P066710	Bcnep2	Ethylene/Necrosis-inducing Protein	107	4.1E-4	Up	160	2.3E-2	Up	Yes
Bcin11g02650	BofuT4_P037730	Bcnrps8	Non-ribosomal peptide synthetase	95	1.1E-2	Up	132	2.2E-10	Up	Yes
Bcin04g00780	BofuT4_P085540	Bcmrv1	MARVEL superfamily protein.	87	6.0E-4	Up	148	1.7E-5	Up	Yes
Bcin15g02380	BofuT4_P004950	Bcacp1	Aspartic protease	68	1.4E-3	Up	838	2.4E-4	Up	Yes
Bcin02g08710	BofuT4_P088480	no	Transcription factor Cys6	55	1.4E-4	Up	28	2.5E-2	Up	Yes
Bcin03g05710	BofuT4_P018380	Bccda1	Chitin deacetylase	55	4.0E-3	Up	25	4.9E-2	Up	Yes
Bcin04g04800	BofuT4_P094390	Bcbrn1	Tetrahydroxynaphthalene reductase (melanin)	54	5.1E-5	Up	102	4.2E-4	Up	Yes
Bcin12g01020	BofuT4_P132860	Bcoah	Oxaloacetate acetylhydrolase	24	1.8E-2	Up	272	6.4E-5	Up	Yes
Bcin03g00290	BofuT4_P012280	no	Acid sphingomyelinase-like protein	14	3.5E-3	Up	52	1.3E-4	Up	Yes
Bcin01g00060	BC1G_16087	BcboA6	Polyketide synthase (PKS6)	12	1.6E-3	Up	4.2	1.7E-2	Up	Yes
Bcin04g05020	BofuT4_P094060	Bcflp1	Fasciclin-like protein	10	1.1E-3	Up	20	1.5E-2	Up	Yes
Bcin09g05010	BofuT4_P013090	Bcflp2	Fasciclin-like protein	10	7.9E-4	Up	5.9	8.7E-3	Up	Yes
Bcin07g02920	BofuT4_P119030	Bcpks8	Polyketide synthase	10	5.9E-4	Up	5.2	4.4E-4	Up	Yes
Bcin12g06410	BCexp1_BCL5	Bcbot5	Acetyl transferase (botrydial)	7.5	2.2E-3	Up	10	8.8E-4	Up	Yes
Bcin03g08110	BofuT4_P077300	Bcscd1	Scytalone dehydratase (melanin)	5.6	1.1E-3	Up	12	4.9E-2	Up	Yes
Bcin12g06400	BCexp2_CND11	Bcbot3	P450 monooxygenase (botrydial)	4.3	1.2E-2	Up	25	4.3E-5	Up	Yes
Bcin12g06390	BCexp3_CND15	Bcbot2	Sesquiterpene cyclase (STC1) (botrydial)	4.2	2.7E-2	Up	17	3.7E-3	Up	Yes
Bcin06g03160	BofuT4_P110840	Bcsod2	Superoxide dismutase	3.1	2.5E-2	Up	22	1.9E-3	Up	Yes
Bcin12g06370	BCexp5_BCL4	Bcbot4	P450 monooxygenase (botrydial)	3.1	1.7E-3	Up	9.8	2.1E-3	Up	Yes
Bcin02g04930	BofuT4_P123550	BcnoxB	NADPH oxidase	3.1	3.1E-3	Up	3.5	9.7E-3	Up	Yes
Bcin14g05360	BofuT4_P064600	Bchex5	MFS sugar transporter	2.8	4.8E-3	Up	1.1	7.9E-1	stable	No
Bcin03g06840	BofuT4_P01653	BcnoxR	NADPH oxidase regulator	2.4	2.7E-2	Up	1.7	1.4E-1	stable	No
Bcin12g06380	BCexp4_CND5	Bcbot1	P450 monooxygenase (botrydial)	2.0	3.4E-2	Up	9.4	3.8E-3	Up	Yes
Bcin05g00350	BofuT4_P147670	BcnoxA	NADPH oxidase	2.1	6.4E-2	stable	2.4	5.4E-3	Up	No
Bcin07g01240	BofuT4_P116560	no	Cutinase	1.7	2.9E-1	stable	2.4	1.5E-1	stable	Yes
Bcin01g08690	BofuT4_P049860	BcnoxD	NADPH oxidase	1.6	1.9E-1	stable	4.3	1.9E-4	Up	No
Bcin05g07520	BofuT4_P060160	Bchex3	MFS sugar transporter	1.6	4.3E-1	stable	-3.9	3.7E-2	Down	No
Bcin03g00500	BofuT4_P011930	Bcspl1	Cerato-platanin, snod-prot-like protein	1.4	4.9E-2	stable	1.9	1.3E-1	stable	Yes
Bcin16g04990	BofuT4_P152060	no	Hypothetical protein	1.2	3.4E-2	stable	1.5	2.7E-1	stable	Yes
Bcin16g02020	BofuT4_P033890	BcactA	Actin	1.1	3.3E-1	stable	1.3	4.3E-1	stable	Yes
Bcin15g04580	BofuT4_P104120	no	Hypothetical small protein (146 a.a.)	1.1	3.4E-1	stable	-1.4	4.7E-1	stable	Yes
Bcin11g05130	BofuT4_P101960	Bccbk1	Serine/threonine-protein kinase	1.0	6.9E-1	stable	-1.2	5.6E-1	stable	Yes
Bcin02g04390	BofuT4_P122700	Bclov4	Photoreceptor (regulator of G protein signaling)	-2.1	1.4E-1	stable	-2.3	6.7E-2	stable	Yes
Bcin14g04470	BofuT4_P092520	no	Amino acid permease	-4.6	1.9E-3	Down	-31	1.4E-2	Down	Yes
Bcin06g00050	BC1G_00945	no	Alpha-N-acetylglucosaminidase	-4.9	4.3E-2	Down	-1.9	2.6E-1	stable	No
Bcin16g05190	BC1G_10664	no	alcohol dehydrogenase	-6.6	1.3E-3	Down	-4.8	6.4E-3	Down	Yes
Bcin15g00580	BofuT4_P024590	Bclox	Lipoxygenase	-19	1.8E-2	Down	-260	2.2E-2	Down	Yes
Bcin06g01180	BofuT4_P030660	BccatA	Catalase	-268	1.3E-4	Down	-164	1.0E-2	Down	Yes
										33 out of 39
				FC≥50			FC≤-50
				10≤FC<50			-50<FC≤-10
				2≤FC<10			-10<FC≤-2
				-2<FC< 2
				p-value or FDR ≤0.05 (significant)
				p-value or FDR >0.05 (not significant)
