## Supplemental Table 3 for "The infection cushion: a fungal “weapon” of plant-biomass destruction": Table S3.xlsx

### Sheet: IC secretome
Functional category	Gene ID	Name	Description	Reference	Signal Peptide (SignalP)	ApoplastP	Proteomics					Microarray data				4 IC-deficient mutants
							FC	p-value	Peptides count	Unique peptides		Chip reference	FC Transcriptome	FDR		Down-accumulated in Exoproteome	Down-regulated in transcriptome
Carbohydrate metabolic process	Bcin01g11150		PCDWE Pectin (CE8)		yes	yes	1000	9.04706e-17	3	3		BofuT4_P026900	64.5	0.0014		yes	yes
Carbohydrate metabolic process	Bcin04g04190	BcGs1	Glycoside hydrolase (GH15, CBM20)	Zhang et al., 2015	no	yes	164.172	9.04706e-17	21	21		BofuT4_P095270	1.3	0.33		yes	yes
Carbohydrate metabolic process	Bcin15g00810		WSC carbohydrate-binding domain		yes	yes	100.282	9.04706e-17	2	2		BofuT4_P007160	1.5	0.015
Carbohydrate metabolic process	Bcin02g01420		Glycoside hydrolase (GH13)		yes	yes	93.971	1.98549e-15	13	13		BofuT4_P108490	5.6	0.17		yes	yes
Carbohydrate metabolic process	Bcin03g03630	Bcxyg1	PCWDE (GH12) Xyloglucanase	Zhu et al., 2017	yes	yes	54.106	2.02436e-12	7	7		BofuT4_P021270	3.5	0.037		yes	yes
Carbohydrate metabolic process	Bcin15g00130		Cutinase (CE5)		yes	yes	53.719	2.18976e-12	4	4		BofuT4_P023980	13.7	0.0005		yes	yes
Carbohydrate metabolic process	Bcin13g02320		PCWDE pectin methyl esterase		yes	yes	53.496	2.27917e-12	2	2		BofuT4_P124780	16.7	0.0029
Carbohydrate metabolic process	Bcin03g00480	Bcxyn11A	PCWDE Hemicellulose (GH11) Xylanase	Brito et al., 2006	yes	yes	39.991	7.06287e-11	3	3		BofuT4_P011980	21.7	0.0034		yes
Carbohydrate metabolic process	Bcin06g05050		Auxiliary activity family (AA13, CBM20)		yes	yes	33.364	5.43303e-10	4	4		BofuT4_P141390	23.1	0.0018			yes
Carbohydrate metabolic process	Bcin02g05630	BcLysM1	Putative LysM effector (CBM50)		yes	yes	27.582	4.21182e-09	2	2		BofuT4_P152680	41.3	0.0005
Carbohydrate metabolic process	Bcin04g00030		Glycoside hydrolase (GH15)		no	yes	19.056	1.66816e-07	8	8		BofuT4_P104660	1.3	0.0063
Carbohydrate metabolic process	Bcin09g00200		Cell wall beta-1,3-glucan cross-linking (GH17)		yes	yes	15.294	1.19219e-06	7	7		BofuT4_P100330	1.1	0.19			yes
Carbohydrate metabolic process	Bcin08g01580		Cutinase (CE5)		yes	yes	15.269	1.19901e-06	3	3		BofuT4_P043780	4.3	0.00072
Carbohydrate metabolic process	Bcin08g06110		Cell wall cross-linking (GH76)		yes	yes	14.183	2.27463e-06	5	5		BofuT4_P155200	-4.2	0.001
Carbohydrate metabolic process	Bcin08g02970	Bcpme1	PCWDE (CE8) pectin methyl esterase	Valette-Collet et al., 2003 Kars et al., 2005	yes	yes	13.078	4.5678e-06	6	6		BofuT4_P131540	1.1	0.82
Carbohydrate metabolic process	Bcin02g07100		PCWDE (CE12)		yes	yes	8.362	0.00014771	2	2		BofuT4_P102210	5.8	0.012		yes	yes
Carbohydrate metabolic process	Bcin01g06010		FCWE (GH16) CRH chitin glucan transglycosylase		yes	yes	8.066	0.000187656	8	8		BofuT4_P045990	-1.4	0.38			yes
Carbohydrate metabolic process	Bcin12g06120		Putative glucanase (GH131)		yes	yes	7.768	0.000241793	3	3		BofuT4_P068250	34.9	0.001
Carbohydrate metabolic process	Bcin09g01150		Putative glucanase (GH131, CBM1)		yes	yes	7.441	0.000321773	2	2		BC1G_14698	11.8	0.015		yes
Carbohydrate metabolic process	Bcin04g01310		Putative Glycosyl Hydrolase (GHnc)		yes	yes	5.654	0.00192459	2	2		BofuT4_P115530	1	0.69
Carbohydrate metabolic process	Bcin02g06940		FCWE (GH72,CBM43) beta-1,3-glucanosyltransglycosylase		yes	yes	5.246	0.00301425	4	4		BofuT4_P102430	1.6	0.11
Carbohydrate metabolic process	Bcin01g02460		Carbohydrate-Binding Module (CBM63)		yes	yes	4.941	0.0042516	2	2		BofuT4_P160720	2	0.22
Carbohydrate metabolic process	Bcin05g06020	BcXyn10B	PCWDE Hemicellulose (GH10,CBM1)	Garcia et al., 2017	yes	yes	4.923	0.0043206	4	4		BofuT4_P135380	1.5	0.027		yes	yes
Carbohydrate metabolic process	Bcin01g11220		FCWE (GH17) Beta-1,3 glucan transferase		yes	yes	4.637	0.00607171	6	6		BofuT4_P026990	1.8	0.066		yes	yes
Carbohydrate metabolic process	Bcin03g04010	cel5A	endo-beta-1,4-glucanase (GH5)	Espino et al., 2005	yes	yes	4.491	0.00726328	3	3		BofuT4_P020810	2.4	0.01
Carbohydrate metabolic process	Bcin13g02330		FCWE (GH72) beta-1,3-glucanosyltransglycosylase		yes	yes	3.463	0.02743	2	2		BofuT4_P124770	1.8	0.27			yes
Carbohydrate metabolic process	Bcin11g06440		PCWDE (GH31) Hemicellulose		yes	yes	3.452	0.0276959	4	4		BofuT4_P089770	2	0.12			yes
Carbohydrate metabolic process	Bcin14g03970		FCWE (GH72) beta-1,3-glucanosyltransglycosylase		yes	yes	3.442	0.027956	7	7		BofuT4_P093290	1.1	0.13
Carbohydrate metabolic process	Bcin10g00310		FCWE(GH55) beta-1,3-glucanase		yes	yes	3.087	0.0459081	8	8		BofuT4_P071570	2.4	0.0077		yes	yes
Proteolysis	Bcin08g01020		Serine protease		yes	yes	1000	9.04706e-17	3	3		BofuT4_P010280	13.2	0.013		yes	yes
Proteolysis	Bcin15g02380	Bcacp1	Glutamic protease	Billon-Grand et al., 2011	yes	yes	997.265	9.04706e-17	6	6		BofuT4_P004950	68.6	0.0014		yes
Proteolysis	Bcin12g02040	Bcap8	Aspartic protease	ten Have et al., 2010	yes	yes	655.803	9.04706e-17	13	13		BofuT4_P134040	1.5	0.32		yes	yes
Proteolysis	Bcin16g02770	Bcmp1	Metalloprotease		yes	yes	275.904	9.04706e-17	8	8		BofuT4_P112580	15.8	0.037			yes
Proteolysis	Bcin08g00280		Serine protease		yes	yes	268.531	9.04706e-17	7	7		BofuT4_P119560	3.8	0.1		yes
Proteolysis	Bcin15g03150		Serine protease		yes	yes	171.931	9.04706e-17	9	9		BofuT4_P003860	3.8	0.067		yes	yes
Proteolysis	Bcin07g04370		Serine protease		yes	no	47.907	8.63571e-12	13	13		BofuT4_P138400	4.1	0.049		yes	yes
Proteolysis	Bcin15g04670	Bcser8	Serine protease		yes	yes	44.415	2.12056e-11	8	8		BofuT4_P104230	1.6	0.29		yes	yes
Proteolysis	Bcin05g05900	Bcap5	Aspartic protease	ten Have et al., 2010	yes	yes	25.365	9.85712e-09	5	5		BofuT4_P135550	3	0.046		yes
Proteolysis	Bcin06g00620	Bctpp2	Tripeptidyl peptidase		yes	yes	22.025	4.11378e-08	5	5		BofuT4_P031460	3.3	0.039		yes	yes
Proteolysis	Bcin12g00180	Bcap9	Aspartic protease	ten Have et al., 2010	yes	yes	18.906	1.78328e-07	6	6		BofuT4_P120760	4.6	0.003		yes	yes
Proteolysis	Bcin06g00330		Serine protease		no	yes	17.752	3.15677e-07	5	5		BofuT4_P031950	-1.2	0.65			yes
Proteolysis	Bcin10g01890		Serine protease		yes	yes	11.865	1.00668e-05	4	4		BofuT4_P129400	6.4	0.02			yes
Proteolysis	Bcin08g02390		protease		yes	yes	10.066	3.7266e-05	10	10		BofuT4_P130720	2.3	0.086		yes	yes
Proteolysis	Bcin06g02510		Serine protease		yes	yes	8.002	0.000196629	4	4		BofuT4_P028820	2	0.22		yes	yes
Proteolysis	Bcin04g02060	Bcap13	Aspartic protease	ten Have et al., 2010	yes	yes	4.047	0.0123424	2	2		BofuT4_P145020	1.8	0.05
Redox process	Bcin12g01520	BcGO2	Glyoxal oxidase 2 (AA5)		yes	yes	1000	9.04706e-17	2	2		BofuT4_P133520	-4.9	0.033		yes
Redox process	Bcin13g05720	BcPRD1	dyp-type peroxidase		no	no	1000	9.04706e-17	2	2		BofuT4_P062550	7.9	0.0032
Redox process	Bcin14g02510	BcLCC2	Laccase	Schouten et al., 2002	yes	yes	1000	9.04706e-17	4	4		BofuT4_P058130	1.3	0.97		yes
Redox process	Bcin03g01540		glucose-methanol-choline oxidoreductase		yes	no	52.704	2.71368e-12	17	17		BofuT4_P061670	-2.5	0.32		yes	yes
Redox process	Bcin03g07850	BcPRD10	Peroxidase		no	yes	25.894	8.02682e-09	5	5		BofuT4_P050650	39.5	0.0036
Redox process	Bcin02g00280		putative FAD linked oxidase		yes	yes	17.874	3.01342e-07	8	8		BofuT4_P106840	1.8	0.34
Redox process	Bcin16g03990		Putative Ferritin		yes	yes	17.853	3.01909e-07	3	3		BofuT4_P150620	10.1	0.0032
Redox process	Bcin02g07080		glucose-methanol-choline oxidoreductase		yes	no	16.457	6.27481e-07	8	8		BofuT4_P102240	-1.3	0.059
Redox process	Bcin02g00220		putative oxydase		no	yes	11.964	9.46739e-06	3	3		BofuT4_P106750	2.8	0.046			yes
Redox process	Bcin05g00580		putative oxydase		no	no	11.63	1.1787e-05	2	2		BofuT4_P147980	3.5	0.0034
Redox process	Bcin12g02910		glucose-methanol-choline oxidoreductase		yes	yes	6.607	0.0007169	5	5		BofuT4_P082390	5	0.034
Redox process	Bcin01g00800	BcLCC8	Laccase		yes	yes	6.085	0.00121531	9	9		BofuT4_P154790	3.1	0.027		yes
Other or unknown function	Bcin14g00810		Hypothetical protein		yes	yes	1000	9.04706e-17	10	10		BofuT4_P089330	25.2	0.0075		yes	yes
Other or unknown function	Bcin02g07770	Bcnep2	Necrosis & ethylene-inducing protein	Schouten et al., 2008	yes	yes	136.75	9.04706e-17	4	4		BofuT4_P066710	107.5	0.00041
Other or unknown function	Bcin15g00100	BcIEB1	Glycoprotein necrosis inducer	Frias et al., 2016	yes	yes	112.452	9.04706e-17	4	4		BofuT4_P023950	1.8	0.28		yes	yes
Other or unknown function	Bcin07g06590		S1/P1 Nuclease		yes	yes	80.89	1.1776e-14	5	5		BofuT4_P156760	2.1	0.029
Other or unknown function	Bcin03g00500	Bcspl1	Cerato-platanin family protein	Frias et al., 2011	yes	yes	78.251	1.74633e-14	7	7		BofuT4_P011930	1.4	0.049			yes
Other or unknown function	Bcin03g07320		Ribonuclease T2		yes	yes	73.292	4.22084e-14	2	2		BofuT4_P015850	7	0.014			yes
Other or unknown function	Bcin09g05250		Ubiquitin 3 binding protein But2		yes	yes	40.353	6.4261e-11	3	3		BofuT4_P012770	4.6	0.0042		yes	yes
Other or unknown function	Bcin06g06670		Hypothetical protein		yes	no	33.646	4.99638e-10	2	2		BofuT4_P070400	-11.3	0.03		yes	yes
Other or unknown function	Bcin09g02890		Hypothetical protein (DUF3455)		yes	yes	19.125	1.62626e-07	3	3		BofuT4_P054310	11.4	0.003		yes	yes
Other or unknown function	Bcin01g06060		Hypothetical protein		yes	yes	17.553	3.47705e-07	3	3		No probe on chip	nd	nd		yes	yes
Other or unknown function	Bcin04g05020	Bcflp1	Fasciclin-like protein	this study	yes	yes	15.837	8.84001e-07	3	3		BofuT4_P094060	10.5	0.001
Other or unknown function	Bcin15g03320		Acid phosphatase		yes	no	15.347	1.16525e-06	10	10		BofuT4_P003570	2.5	0.013
Other or unknown function	Bcin12g03690		Carboxymuconate cyclase		yes	yes	8.851	9.97015e-05	2	2		BofuT4_P000620	2.7	0.082
Other or unknown function	Bcin16g02130		Carboxylesterase		yes	yes	8.061	0.000187656	4	4		BofuT4_P033740	5.9	0.015		yes
Other or unknown function	Bcin07g04290	Bchap1	Phytase		no	no	7.015	0.000482767	6	6		BofuT4_P138510	8	0.00068
Other or unknown function	Bcin02g08230		Putative esterase		yes	yes	6.781	0.000604943	4	4		BofuT4_P067420	-1.1	0.3		yes
Other or unknown function	Bcin11g02610		Hypothetical GTP-binding protein		no	no	5.047	0.00379176	3	3		BofuT4_P037670	-1.3	0.021
Other or unknown function	Bcin16g04050		Glutamate dehydrogenase		no	no	4.713	0.00555731	3	3		BofuT4_P150680	-2.1	0.002
Other or unknown function	Bcin09g00220		Hypothetical protein		yes	yes	4.466	0.00745321	2	2		No probe on chip	nd	nd		yes	yes
Other or unknown function	Bcin03g00380		putative FAD-binding protein		yes	yes	3.79	0.017271	6	6		BofuT4_P012130	4.2	0.0032		yes	yes
Other or unknown function	Bcin04g03620		Ribonuclease T2		yes	yes	3.322	0.0331492	2	2		BofuT4_P096150	2.1	0.029
Other or unknown function	Bcin12g00750		Hypothetical protein		no	no	3.319	0.0331492	2	2		BofuT4_P119920	-1.4	0.01
