## Supplemental Table 4 for "The infection cushion: a fungal “weapon” of plant-biomass destruction": Table S4.xlsx

### Sheet: primers
Primers used for RT-qPCR analysis
Gene ID	Name or predicted function	Forward (5'-3')	Reverse (5'-3')
Bcin07g02370	Glutamine amidotransferase	GATTCCCCAGAAGAGAGTCAATATGT	AGCATTTGATGGACGTCTAGCA
Bcin02g07770	Bcnep2	GCCCTCAACCGGTATTGGT	GCTGGAGAGCCAGACAATTACA
Bcin11g02650	Bcnrps8	TGTGCTTGTGGGCGAGTACTA	CCTCCGCCCTAGAAATATAAATCC
Bcin04g00780	Bcmrv1	CGTGCCGATGCAGTCTTTG	ATAGCACTGCTTCCCATCCAA
Bcin15g02380	Bcacp1	TGACGGAGACCTTTGCGAGTA	TGCCCTCCTCGAAATCTTCA
Bcin02g08710	Transcription factor Cys6	GGCTTTTCATATTGTGGCCTATG	TGCGAATCGGTAACGAAATCT
Bcin03g05710	Bccda1	GAAGTCGTCCACGAGCTCTGT	TCGCCGAAGTCGATTGCT
Bcin04g04800	Bcbrn1	GCATCGCTCCAGGTGGAA	GGGAATGTATTCACGGCAAACT
Bcin12g01020	Bcoah	CACCACCAAGGAAGCACAAGA	GCGAGAGCAGCAAAAGAGAAG
Bcin03g00290	Acid sphingomyelinase-like protein	CGTAACCCCACTGACCAACAT	AACGATCCGGTGTCAATTTCA
Bcin01g00060	BcboA6	GCGTATCATTCCGATCACATGT	TTGCAGGCAGCAAGAGATCTT
Bcin04g05020	Bcflp1	CCTTCGAGGGCGCAACT	TCGCCATAATACCACTGGTGAA
Bcin07g02920	Bcpks8	ACTCTAGCCGGGTTCTTTTGG	TTCGAACGATGTATCATGGTTGA
Bcin09g05010	Bcflp2	TCCCGGCGAATTTTCAAC	GGCATCGAAAAGACCGGTTT
Bcin12g06410	Bcbot5	TTTGGCCCCAACGCTTT	CGTACTGCTGGATTTTTGATTGC
Bcin03g08110	Bcscd1	GAGGGCTGGTCACCAAGTGTA	TGTGACCCTTCAATTTGATTTCC
Bcin12g06400	Bcbot3	CGGAGTTGCCTTGGAGTCA	TTGCGCTGGCAAGATACAAT
Bcin12g06390	Bcbot2	GTCGACGTGATTGGTGACATG	CGGCGAGAGCGAGATACC
Bcin06g03160	Bcsod2	CTTCGGCAATCGCTCATTG	CGCGCAGGTGATTCTGGTA
Bcin02g04930	BcnoxB	TGGCAATCGAAGCTCAGGAT	TCTTAGCCGTCAAATACGTGTGA
Bcin12g06370	Bcbot4	CGGAGCGCTGGTTGGA	GGACGACTGGCATCCTTGA
Bcin14g05360	Bchex5	AAATCACCAAGACCCTCCCATA	GTACCGCGTGCTTGTTGAAA
Bcin03g06840	BcnoxR	GGCTATCGAATTCCGCGATT	CGATCACGCAGCCCAAAT
Bcin12g06380	Bcbot1	TCCCCGAGCGGTGGTT	TGCCGAAGACGACGAGATAGT
Bcin05g00350	BcnoxA	ACAGTGTTGGTGCGGATGTC	TTCCGAAATTCGTCCTCGAT
Bcin07g01240	Cutinase	GAATATAGTGCAAATGCCGGAACT	CCGCCAGCCCACTCAA
Bcin01g08690	BcnoxD	GCCACCAATCCCGCTATCTA	CTTCTCCTTCACTATATGCCCAGAA
Bcin05g07520	Bchex3	GCTGCCGTCGAAGGTGTT	CAGCGAGGCCTTCGTTGA
Bcin03g00500	Bcspl1	TGCAGGCGCGGGATT	TGTCCACCGGTCAAAGTGTTAA
Bcin16g04990	Hypothetical protein	CCTCGGATCTCGTTTCTTCACT	TCGCAAGCTGCTGTGCAA
Bcin16g02020	BcactA	CCGTGCTCCAGAAGCTTTGT	TGGATACCACCGCTCTCAAG
Bcin15g04580	Hypothetical small protein (146 a.a.)	GCTAGAGAGAAGATCAAGAGTCAACGA	TCTTCCACCTGCACCTCCAT
Bcin11g05130	Bccbk1	TCCGTGGTGTTGAATTCGATAC	CCAGCTTAGGCTCGAATGGA
Bcin02g04390	Bclov4	GGAAGAAGGCCGAGGAAAAA	TCCAACTCTGCCCATCTCATC
Bcin14g04470	Amino acid permease	GTGGAACCGAACTTGTAGGATTG	GGATCGATTTTCGTGGGTTGT
Bcin06g00050	Alpha-N-acetylglucosaminidase	GCTTTTTTACGCTGCTTCATCA	GGAACCCCACCAAGATAAGCT
Bcin16g05190	alcohol dehydrogenase	CACAGCTTTCTCACCACTTGCT	CAACGATTCCAACCTTCTTTCC
Bcin15g00580	Bclox	CCGCACCTTCGACCAACT	TGGGTACTCGCGATGTGGAT
BofuT4_P152280	No Hit Found	GGGTTGGCAATTGAGATTGG	CACCCCCGACGTGCAT
Bcin06g01180	BccatA	GCAATGTTGCGGGTCATCTA	ACCGCTTGTCGAACTTCAAGTC
Bcin01g11150	pme	AATACCGGAGCTGGCTCAAG	CGGTGGCAGCCGTTTC
Bcin14g00610	pg2	GGTGCATCCGGAAACAAGA	CCAAGTCCATCCCACCATCT
Bcin03g00280	pel	CGCCAGCGTCAGTTACGA	TGTCGGAAGCAACCGAGATAC
Bcin03g03480	xyn10A	TGCCGCTTCTGGTGTCAGT	TGCCGCTTCTGGTGTCAGT
Bcin01g09430	cutinase	ACAACCACTGAGCACCTTGCTA	AACGGCAGCAGCTTTTTCA
Primers used for deletion cassettes constructs and genes replacement analysis
Name	Sequence (5' - 3')	Used for
flp1-H1	CCAAAAGTACACTATAGAGC	Bcflp1 knockout
flp1-H2	GGACGCAAATCTTGACCAATAATAGAATCAACTATTACTCAAC	Bcflp1 knockout
flp1-H3	GTCCGAGGGCAAAGGAATAGGTTGGAGTAGTGGTAAAATGCG	Bcflp1 knockout
flp1-H4	GAATAGTTGCTATAGCACCATTTCC	Bcflp1 knockout
flp2-H1	GGTCAGTGTGAAAATCTTGG	Bcflp2 knockout
flp2-H2	GGACGCAAATCTTGACCAATAATGGAAGAAAGAGAAATGGG	Bcflp2 knockout
flp2-H3	GTCCGAGGGCAAAGGAATAGGGCGTAGAGATAAAATGTAAC	Bcflp2 knockout
flp2-H4	AGAGATGAAGATGAAAAAGG	Bcflp2 knockout
Hyg-H5	ATTGGTCAAGATTTGCGTCC	Bcflp1 and Bcflp2 knockout
Hyg-H6	CTATTCCTTTGCCCTCGGAC	Bcflp1 and Bcflp2 knockout
flp1-H7	CATAATACTGTTGCTTGCCAAGC	semi-replacement cassettes for gene knockout
flp1-H8	GTGTGCGAATCATCTGAGAAG	semi-replacement cassettes for gene knockout
flp2-H7	GGAAGTTTGGGAGAATATGAAC	semi-replacement cassettes for gene knockout
flp2-H8	CGGATGGAGTCAAGATCC	semi-replacement cassettes for gene knockout
HYG-H7	GGATGCCTCCGCTCGAAGTA	semi-replacement cassettes for gene knockout
GRO-H8	AAGAATCTCGTGCTTTCAGC	semi-replacement cassettes for gene knockout
flp1-N1	CCAAAAGTACACTATAGAGC	double deletion gene knockout
flp1-N2	AATAGAATCAACTATTACTCAAC	double deletion gene knockout
flp1-N3	GTTGGAGTAGTGGTAAAATGCG	double deletion gene knockout
flp1-N4	ATTTCGAGTTCGGCCATG	double deletion gene knockout
flp1-N5	GAGCAGAATATAGTTGAGTAATAGTTGATTCTATTCTCTAAACAAGTGTACCTGTG	double deletion gene knockout
flp1-N6	CGCATTTTACCACTACTCCAACCGTCCGAGGTGCCGTCTATC	double deletion gene knockout
flp1-N7	CATAATACTGTTGCTTGCCAAGCGA	semi-replacement cassettes for double deletion gene knockout
NOU-N7	GTCCTTCACCACCGACACCG	semi-replacement cassettes for double deletion gene knockout
URS-N8	AACTCCGTCGCGAGCCCC	semi-replacement cassettes for double deletion gene knockout
flp1-N8	GTGTGCGAATCATCTGAGAAGTATTGTAACTG	semi-replacement cassettes for double deletion gene knockout
flp1-orf-For	GCAGTGCTTCTCGGACAAC	Diagnostic PCR for deleted strain
flp1-orf-Rev	CGTTAGAGACAATGATGTCAGC	Diagnostic PCR for deleted strain
flp2-orf-For	CCAGAATGTCATCGAGTGC	Diagnostic PCR for deleted strain
flp2-orf-Rev	GGAATCAATCTCTCCATCAAATCC	Diagnostic PCR for deleted strain
hygro5'	CGCAAGCTAGAATGATAGACG	Diagnostic PCR for deleted strain
hygro3'	CGATGATGCAGCTTGGG	Diagnostic PCR for deleted strain
flp1-F5'	CCAGGACGACAGGAATTTG	Diagnostic PCR for deleted strain
flp1-F3'	CGAACGAACATTCCTTTGC	Diagnostic PCR for deleted strain
flp2-F5'	GGAGTAATATGAGAGGTTCCACC	Diagnostic PCR for deleted strain
flp2-F3'	GAGTGGTGCTGGATAGGAGC	Diagnostic PCR for deleted strain
flp1-N4	ATTTCGAGTTCGGCCATG	Diagnostic PCR for deleted strain
flp1-N1	CCAAAAGTACACTATAGAGC	Diagnostic PCR for deleted strain
nour5'	AACTCCGTCGCGAGCCCC	Diagnostic PCR for deleted strain
nour3'	CGCATTTTACCACTACTCCAACCGTCCGAGGTGCCGTCTATC	Diagnostic PCR for deleted strain
Probe1For	GACAGAGTTTTATGAAATGATACCATAGTC	Probe for Southern blot
Probe1Rev	GTG-CGA-ATC-ATC-TGA-GAA-GTA-TTG	Probe for Southern blot
Probe2For	GGAATGTAAATCTCCATCTGGC	Probe for Southern blot
Probe2Rev	ATTTCTAGCTGCCGTGAAGG	Probe for Southern blot
